# tRNA-derived fragments are elevated in the aging brain and may contribute to neurodegeneration

**DOI:** 10.64898/2026.05.15.725455

**Authors:** Lien D. Nguyen, Ami Kobayashi, Alain Ndayisaba, Vikram Khurana, Pavel Ivanov, Anna M. Krichevsky

## Abstract

tRNA-derived fragments (tRFs) are a class of small noncoding RNAs with emerging roles in stress responses and gene regulation, yet their dynamics across tissues and brain regions during aging remain poorly understood. Here, we systematically profiled age-associated changes in tRFs using three independent mouse small RNA-seq datasets spanning multiple organs and brain regions. Nuclear-encoded tRFs were the only small RNA class showing a strong, progressive accumulation with age, a pattern that was specific to the brain and broadly distributed across brain regions. Fragment length distributions, boundary profiles, and coverage maps were consistent with amplified cleavage at conserved sites, implicating angiogenin as a primary driver. Age-associated increases in specific tRF species, including 5’Cys^GCA^, 5’Glu^CTC^, and 5’Gly^GCC^, were validated by northern blotting and RT-qPCR. Analogous upregulation was observed in human frontal lobe tissue from frontotemporal dementia patients and in cerebrospinal fluid from traumatic brain injury patients, suggesting that tRF accumulation is further amplified under neurological stress. Together, these findings establish nuclear-encoded tRFs as a small RNA class that accumulates selectively in the aging brain, with potential roles in neurodegeneration, and as biomarkers and targets for therapeutic intervention.
