## Supplementary material for "tRNA-derived fragments are elevated in the aging brain and may contribute to neurodegeneration": Source data

### Sheet: Fig. 3A, SYBR gel
no	species	group	mouse	values
1	FL tRNAs	young	young_1	1.35398
2	FL tRNAs	old	old_1	0.853982
3	FL tRNAs	young	young_2	0.769027
4	FL tRNAs	old	old_2	0.920354
5	FL tRNAs	young	young_3	1.0708
6	FL tRNAs	old	old_3	0.911504
7	FL tRNAs	young	young_4	0.938053
8	FL tRNAs	old	old_4	0.852212
9	FL tRNAs	young	young_5	0.735398
10	FL tRNAs	old	old_5	0.804425
11	FL tRNAs	young	young_6	1.13274
12	FL tRNAs	old	old_6	1.79646
13	tRFs	young	young_1	1.17039
14	tRFs	old	old_1	1.40632
15	tRFs	young	young_2	1.00386
16	tRFs	old	old_2	1.2074
17	tRFs	young	young_3	0.735544
18	tRFs	old	old_3	1.59599
19	tRFs	young	young_4	1.07325
20	tRFs	old	old_4	1.42483
21	tRFs	young	young_5	0.902082
22	tRFs	old	old_5	1.40632
23	tRFs	young	young_6	1.11488
24	tRFs	old	old_6	1.42483
25	~20 nt sRNAs	young	young_1	1.04348
26	~20 nt sRNAs	old	old_1	1.09179
27	~20 nt sRNAs	young	young_2	0.859903
28	~20 nt sRNAs	old	old_2	0.847826
29	~20 nt sRNAs	young	young_3	0.801932
30	~20 nt sRNAs	old	old_3	1.06039
31	~20 nt sRNAs	young	young_4	1.03623
32	~20 nt sRNAs	old	old_4	1.06763
33	~20 nt sRNAs	young	young_5	0.949275
34	~20 nt sRNAs	old	old_5	1.1256
35	~20 nt sRNAs	young	young_6	1.30918
36	~20 nt sRNAs	old	old_6	1.43237

### Sheet: Fig. 3E-L, northern blot
Data used in plots shown are bolded
5' CYS-GCA
Brain_set1					Brain_set2
Mouse	FL	5-Cys_GCA	5'/FL		Mouse	FL	5-Cys_GCA	5'/FL
Young_1	5420000	642000	0.11845		Young_4	3730000	549000	0.147185
Old_1	5770000	828000	0.143501		Old_4	3620000	986000	0.272376
Young_2	4840000	497000	0.102686		Young_5	3230000	408000	0.126316
Old_2	5100000	1030000	0.201961		Old_5	3910000	1140000	0.29156
Young_3	4930000	661000	0.134077		Young_6	4550000	761000	0.167253
Old_3	5840000	1580000	0.270548		Old_6	4930000	1110000	0.225152
	5.06333e+06	600000	0.118404			3.83667e+06	572667	0.146918
Norm					Norm
Mouse	FL	5-Cys_GCA	5'/FL		Mouse	FL	5-Cys_GCA	5'/FL
Young_1	1.07044	1.07	1.00039		Young_4	0.972198	0.958673	1.00182
Old_1	1.13957	1.38	1.21196		Old_4	0.943527	1.72177	1.85393
Young_2	0.955892	0.828333	0.867248		Young_5	0.841877	0.712456	0.859772
Old_2	1.00724	1.71667	1.70569		Old_5	1.01911	1.99069	1.98451
Young_3	0.973667	1.10167	1.13237		Young_6	1.18593	1.32887	1.13841
Old_3	1.15339	2.63333	2.28495		Old_6	1.28497	1.9383	1.5325
5'-Glu-CTC
Brain_set1					Brain_set2
Mouse	FL	5-Glu-CTC	5'/FL		Mouse	FL	5-Glu-CTC	5'/FL
Young_1	8970000	1390000	0.154961		Young_4	4900000	408000	0.0832653
Old_1	8340000	1860000	0.223022		Old_4	3900000	966000	0.247692
Young_2	8270000	1040000	0.125756		Young_5	3520000	579000	0.164489
Old_2	7360000	3580000	0.486413		Old_5	3670000	1290000	0.351499
Young_3	7330000	1460000	0.199181		Young_6	3770000	820000	0.217507
Old_3	8230000	3410000	0.414338		Old_6	3760000	1430000	0.380319
	8190000	1.29667e+06	0.159966			4.06333e+06	602333	0.155087
Norm					Norm
Mouse	FL	5-Glu-CTC	5'/FL		Mouse	FL	5-Glu-CTC	5'/FL
Young_1	1.09524	1.07198	0.968712		Young_4	1.20591	0.677366	0.536895
Old_1	1.01832	1.43445	1.39418		Old_4	0.959803	1.60376	1.59712
Young_2	1.00977	0.802057	0.78614		Young_5	0.866284	0.961262	1.06062
Old_2	0.898657	2.76093	3.04073		Old_5	0.903199	2.14167	2.26646
Young_3	0.894994	1.12596	1.24515		Young_6	0.92781	1.36137	1.40248
Old_3	1.00488	2.62982	2.59016		Old_6	0.925349	2.3741	2.4523
3'-Glu-CTC
Brain_set1					Brain_set2
Mouse	FL	3-Glu-CTC	3'/FL		Mouse	FL	3-Glu-CTC	3'/FL
Young_1	785000	2190000	2.78981		Young_4	808000	1940000	2.40099
Old_1	730000	3190000	4.36986		Old_4	796000	3660000	4.59799
Young_2	650000	1690000	2.6		Young_5	789000	2080000	2.63625
Old_2	640000	3080000	4.8125		Old_5	660000	4010000	6.07576
Young_3	646000	1600000	2.47678		Young_6	504000	1580000	3.13492
Old_3	696000	4260000	6.12069		Old_6	299000	2720000	9.09699
	693667	1.82667e+06	2.6222			700333	1.86667e+06	2.72405
Norm					Norm
Mouse	FL	3-Glu-CTC	3'/FL		Mouse	FL	3-Glu-CTC	3'/FL
Young_1	1.13167	1.19891	1.06392		Young_4	1.15374	1.03929	0.881404
Old_1	1.05238	1.74635	1.66649		Old_4	1.1366	1.96071	1.68792
Young_2	0.937049	0.925182	0.991535		Young_5	1.12661	1.11429	0.967767
Old_2	0.922633	1.68613	1.83529		Old_5	0.942408	2.14821	2.23041
Young_3	0.931283	0.875912	0.944544		Young_6	0.719657	0.846429	1.15083
Old_3	1.00336	2.33212	2.33418		Old_6	0.42694	1.45714	3.33951

### Sheet: Fig 3H-L, qPCR
Mouse	Age	Tissue	Cys-GCA	Glu-CTC	Glu-TTC	Gly-CCC	Gly-GCC	miR-99a			Tissue	tRF	mean_fold_change	p_value	significance
O01	Old	Brain	25.5281	22.8188	30.4489	23.8806	24.0157	20.9357			Brain	5'-tRF-CysGCA	2.45412	0.00460857	**
O02	Old	Brain	26.1441	23.2544	31.3569	23.9789	24.539	21.5602			Brain	5'-tRF-GluCTC	2.44193	0.000271196	***
O03	Old	Brain	25.1459	22.9591	30.3041	23.2836	24.1415	21.3256			Brain	5'-tRF-GluTTC	1.95275	0.0252503	*
O04	Old	Brain	26.0664	24.3879	30.9306	25.023	26.052	21.937			Brain	5'-tRF-GlyCCC	2.24687	0.00587961	**
O05	Old	Brain	28.9529	26.1984	32.61	27.0138	28.0901	24.1014			Brain	5'-tRF-GlyGCC	3.07312	0.00307673	**
O06	Old	Brain	26.4912	23.6302	31.0431	23.9559	24.4942	21.5026
Y01	Young	Brain	27.7889	25.1542	32.1508	25.758	28.8697	21.9895
Y02	Young	Brain	28.8407	26.5702	34.7455	26.7962	27.437	22.1025
Y03	Young	Brain	26.9042	24.3273	30.5662	24.8283	25.5287	21.3583
Y04	Young	Brain	26.6822	24.5128	31.5095	25.3331	27.7564	21.7136
Y05	Young	Brain	26.9489	24.0541	31.7404	24.4666	25.7662	20.8883
Y06	Young	Brain	27.0877	24.6409	31.196	24.8608	25.1102	21.2356

### Sheet: Fig. 3M, qPCR
Mouse	Age	Tissue	Cys-GCA	Glu-CTC	Glu-TTC	Gly-CCC	Gly-GCC	miR-99a			Tissue	tRF	mean_fold_change	p_value	significance
O07	24_month	Brainstem	25.478	22.6051	31.4603	22.7317	22.8032	21.2859			Olf_bulb	5'-tRF-CysGCA	0.795597	0.494898	n.s.
O07	24_month	Cau_Cor	28.0674	22.9476	34.0436	24.0666	22.5992	21.8131			Olf_bulb	5'-tRF-GluCTC	0.979591	0.943233	n.s.
O07	24_month	Cereb	24.8752	20.8626	30.3084	22.1228	21.2062	19.1896			Olf_bulb	5'-tRF-GluTTC	0.787451	0.628757	n.s.
O07	24_month	Fron_Cor	27.31	23.3854	32.7423	23.7833	23.3208	21.519			Olf_bulb	5'-tRF-GlyCCC	0.812872	0.363952	n.s.
O07	24_month	Heart	21.0398	25.8004	34.5912	26.3419	27.6948	30.2004			Olf_bulb	5'-tRF-GlyGCC	0.691883	0.380035	n.s.
O07	24_month	Hippo	26.797	22.2682	31.7931	22.2956	22.2275	20.2431			Fron_Cor	5'-tRF-CysGCA	1.0721	0.727615	n.s.
O07	24_month	Kidney	21.276	22.8969	32.8636	24.7085	26.042	28.5431			Fron_Cor	5'-tRF-GluCTC	1.6492	0.0132543	*
O07	24_month	Liver	23.5479	23.4869	32.8535	23.044	24.8956	27.665			Fron_Cor	5'-tRF-GluTTC	0.758951	0.402285	n.s.
O07	24_month	Mid_Cor	27.9072	22.9869	33.2539	24.0281	23.6964	21.5034			Fron_Cor	5'-tRF-GlyCCC	1.18461	0.4058	n.s.
O07	24_month	Olf_bulb	25.2916	22.9827	32.2354	22.7232	22.6944	21.8531			Fron_Cor	5'-tRF-GlyGCC	1.51916	0.0282488	*
O07	24_month	Spleen	24.0739	19.8203	25.9571	21.652	22.8661	25.5092			Mid_Cor	5'-tRF-CysGCA	2.00095	0.27042	n.s.
O07	24_month	Sub_Cor	26.1861	21.844	31.9195	21.7619	22.1596	20.6136			Mid_Cor	5'-tRF-GluCTC	1.56091	0.00510175	**
O08	24_month	Brainstem	25.5269	22.8507	31.3475	22.7952	22.991	21.7003			Mid_Cor	5'-tRF-GluTTC	0.701648	0.0531758	n.s.
O08	24_month	Cau_Cor	28.4052	23.2547	32.5872	24.3008	23.8767	21.6025			Mid_Cor	5'-tRF-GlyCCC	1.10556	0.635719	n.s.
O08	24_month	Cereb	25.6212	21.2805	30.7028	22.6617	21.9156	20.0355			Mid_Cor	5'-tRF-GlyGCC	0.76554	0.226241	n.s.
O08	24_month	Fron_Cor	26.0523	21.8452	32.8728	21.8124	21.8818	20.3311			Cau_Cor	5'-tRF-CysGCA	0.857634	0.552268	n.s.
O08	24_month	Heart	19.6942	23.7981	32.2503	24.5507	24.9004	27.6643			Cau_Cor	5'-tRF-GluCTC	1.58361	0.0470774	*
O08	24_month	Hippo	26.4635	22.4865	32.0977	22.3969	22.5899	20.2017			Cau_Cor	5'-tRF-GluTTC	1.12488	0.672829	n.s.
O08	24_month	Kidney	21.392	22.914	32.7097	23.6642	24.9171	27.7737			Cau_Cor	5'-tRF-GlyCCC	0.727569	0.283545	n.s.
O08	24_month	Liver	23.6828	24.6748	33.8126	24.8275	26.6209	29.785			Cau_Cor	5'-tRF-GlyGCC	1.05036	0.877701	n.s.
O08	24_month	Mid_Cor	27.2189	22.8533	33.2046	23.2782	23.4075	21.744			Sub_Cor	5'-tRF-CysGCA	1.97322	0.0200434	*
O08	24_month	Olf_bulb	24.9061	22.7096	31.434	21.9665	21.8304	21.4356			Sub_Cor	5'-tRF-GluCTC	2.0955	0.0101869	*
O08	24_month	Spleen	23.9627	20.6635	27.7277	22.6221	24.2362	26.1536			Sub_Cor	5'-tRF-GluTTC	0.818252	0.356906	n.s.
O08	24_month	Sub_Cor	25.8053	21.8686	32.4761	21.7683	21.9344	20.2511			Sub_Cor	5'-tRF-GlyCCC	1.74651	0.00417263	**
O09	24_month	Brainstem	25.2794	22.5813	30.8695	22.5089	22.2189	21.3199			Sub_Cor	5'-tRF-GlyGCC	1.60629	0.00257974	**
O09	24_month	Cau_Cor	28.4095	23.3712	34.0505	24.1365	23.1154	21.2016			Hippo	5'-tRF-CysGCA	2.35687	0.00189994	**
O09	24_month	Cereb	25.2318	21.0927	30.9505	22.3122	22.0647	19.3731			Hippo	5'-tRF-GluCTC	2.0707	0.00355807	**
O09	24_month	Fron_Cor	26.4927	22.3546	32.2067	22.174	22.0545	20.4536			Hippo	5'-tRF-GluTTC	1.56711	0.127914	n.s.
O09	24_month	Heart	21.0985	24.1826	32.0299	24.4954	25.6185	28.4138			Hippo	5'-tRF-GlyCCC	2.71187	0.0463583	*
O09	24_month	Hippo	25.4143	21.0101	30.0377	19.8623	19.804	19.3718			Hippo	5'-tRF-GlyGCC	3.03611	0.0296809	*
O09	24_month	Kidney	21.7856	23.6488	32.6629	25.4466	26.1372	28.9526			Cereb	5'-tRF-CysGCA	1.11752	0.677741	n.s.
O09	24_month	Liver	23.6934	25.1115	32.7153	23.1732	25.1986	29.1588			Cereb	5'-tRF-GluCTC	1.37211	0.0147035	*
O09	24_month	Mid_Cor	26.4771	21.9828	32.4405	22.5711	22.7738	20.3908			Cereb	5'-tRF-GluTTC	0.830435	0.281794	n.s.
O09	24_month	Olf_bulb	26.6289	23.7987	34.2072	23.6287	23.6878	21.3334			Cereb	5'-tRF-GlyCCC	1.55335	0.0411902	*
O09	24_month	Spleen	23.7208	20.8803	28.2164	22.491	23.6811	25.9258			Cereb	5'-tRF-GlyGCC	1.61347	0.0233223	*
O09	24_month	Sub_Cor	26.1966	22.1239	32.2026	22.1244	21.9882	20.3576			Brainstem	5'-tRF-CysGCA	1.64037	0.0216778	*
O10	24_month	Brainstem	24.2231	22.2421	31.1343	22.4607	22.3399	20.9103			Brainstem	5'-tRF-GluCTC	1.94576	0.000503836	***
O10	24_month	Cau_Cor	27.8363	23.2115	32.4999	24.3719	23.3787	21.4718			Brainstem	5'-tRF-GluTTC	0.892606	0.501603	n.s.
O10	24_month	Cereb	25.7585	21.5136	31.0053	22.1101	21.6625	20.1389			Brainstem	5'-tRF-GlyCCC	0.967477	0.915676	n.s.
O10	24_month	Fron_Cor	25.8617	22.0205	32.1718	21.383	21.2459	20.4219			Brainstem	5'-tRF-GlyGCC	0.96601	0.912534	n.s.
O10	24_month	Heart	19.7734	24.2413	33.1694	24.9099	25.7789	28.523			Spleen	5'-tRF-CysGCA	1.04192	0.893111	n.s.
O10	24_month	Hippo	26.4932	22.2966	31.7959	21.8022	21.9814	19.9623			Spleen	5'-tRF-GluCTC	0.849852	0.691132	n.s.
O10	24_month	Kidney	21.8972	23.1955	33.2142	25.7029	25.6493	29.0244			Spleen	5'-tRF-GluTTC	1.85887	0.271773	n.s.
O10	24_month	Liver	24.1711	24.4567	33.6358	24.2425	26.6702	29.3217			Spleen	5'-tRF-GlyCCC	0.618717	0.162557	n.s.
O10	24_month	Mid_Cor	26.4077	22.2648	33.1473	22.6029	22.6647	21.0032			Spleen	5'-tRF-GlyGCC	0.744234	0.54603	n.s.
O10	24_month	Olf_bulb	25.8563	23.305	32.4866	22.9027	23.0355	21.5665			Liver	5'-tRF-CysGCA	0.848432	0.556942	n.s.
O10	24_month	Spleen	22.9633	19.1674	27.3984	19.476	18.7361	23.1505			Liver	5'-tRF-GluCTC	0.760212	0.237942	n.s.
O10	24_month	Sub_Cor	25.8202	22.4501	31.6254	22.2372	22.7958	20.5962			Liver	5'-tRF-GluTTC	1.81365	0.151209	n.s.
O11	24_month	Brainstem	25.4083	22.5484	31.4209	22.6976	22.8911	21.2961			Liver	5'-tRF-GlyCCC	2.57107	0.0458658	*
O11	24_month	Cau_Cor	27.4731	23.598	33.6364	23.6262	23.8743	21.5491			Liver	5'-tRF-GlyGCC	0.949362	0.886607	n.s.
O11	24_month	Cereb	25.4058	22.3782	31.4142	23.4769	22.7733	21.0771			Kidney	5'-tRF-CysGCA	1.09642	0.55252	n.s.
O11	24_month	Fron_Cor	26.481	23.021	33.1274	23.1466	22.3737	21.2973			Kidney	5'-tRF-GluCTC	0.78064	0.269072	n.s.
O11	24_month	Heart	20.9738	25.5949	34.0791	26.0942	26.987	29.7618			Kidney	5'-tRF-GluTTC	0.987441	0.952339	n.s.
O11	24_month	Hippo	26.6187	23.1954	32.3846	23.0899	22.4709	21.01			Kidney	5'-tRF-GlyCCC	1.01449	0.920335	n.s.
O11	24_month	Kidney	22.0716	24.2657	33.8536	26.0603	27.0916	29.6722			Kidney	5'-tRF-GlyGCC	0.746532	0.370738	n.s.
O11	24_month	Liver	23.6023	25.7843	37.2865	25.978	28.971	30.0424			Heart	5'-tRF-CysGCA	1.83016	0.117336	n.s.
O11	24_month	Mid_Cor	24.9274	23.5809	34.4139	24.3981	24.7868	21.6274			Heart	5'-tRF-GluCTC	1.43919	0.0774421	n.s.
O11	24_month	Olf_bulb	26.4951	23.3493	32.7144	23.2643	23.5001	21.6495			Heart	5'-tRF-GluTTC	1.39651	0.332404	n.s.
O11	24_month	Spleen	23.9821	21.3028	28.453	23.0332	25.2527	25.2107			Heart	5'-tRF-GlyCCC	1.05151	0.717313	n.s.
O11	24_month	Sub_Cor	26.3625	22.4182	33.2937	23.2058	23.3134	21.7371			Heart	5'-tRF-GlyGCC	1.33	0.0735254	n.s.
O12	24_month	Brainstem	25.5574	22.494	31.073	22.9035	22.4729	21.1917
O12	24_month	Cau_Cor	28.0024	24.1521	33.9137	24.7971	25.2082	22.0325
O12	24_month	Cereb	25.7113	22.3154	31.8947	23.7721	23.4514	21.1227
O12	24_month	Fron_Cor	27.0279	23.7854	34.0031	24.4912	23.5856	22.2108
O12	24_month	Heart	21.2229	22.6302	37.504	24.0768	24.5346	27.6575
O12	24_month	Hippo	27.3555	24.3433	33.9814	23.4954	22.8797	21.5443
O12	24_month	Kidney	21.7067	23.4983	33.18	25.2043	26.3232	28.4149
O12	24_month	Liver	23.4105	25.2987	34.579	26.4518	28.8072	30.4142
O12	24_month	Mid_Cor	26.7306	23.1529	32.8732	23.7711	23.5424	21.852
O12	24_month	Olf_bulb	25.5639	23.1362	32.0726	22.7528	26.9006	21.7703
O12	24_month	Spleen	24.066	20.9391	28.7444	22.6516	24.5996	26.4114
O12	24_month	Sub_Cor	26.765	23.2267	34.3385	24.0918	23.9046	21.9182
Y07	5_month	Brainstem	25.5788	23.1468	30.5657	22.6495	22.5375	20.7895
Y07	5_month	Cau_Cor	27.0343	23.3288	33.5892	22.8171	22.6947	21.5289
Y07	5_month	Cereb	23.8014	20.6312	29.1192	21.4093	21.0781	18.9949
Y07	5_month	Fron_Cor	27.2771	23.3816	32.9424	23.5448	23.6253	21.3768
Y07	5_month	Heart	20.8314	24.8544	33.111	25.0048	26.3153	28.9872
Y07	5_month	Hippo	28.3063	23.4665	32.7181	23.6423	23.6519	20.2046
Y07	5_month	Kidney	21.126	21.6239	32.0443	24.1567	23.8113	28.1448
Y07	5_month	Liver	23.5678	23.4224	33.4722	25.6804	27.0384	29.1721
Y07	5_month	Mid_Cor	26.0761	22.5912	32.0715	22.3131	21.8162	20.9043
Y07	5_month	Olf_bulb	25.7576	23.2632	31.6765	22.9316	22.5506	22.7728
Y07	5_month	Spleen	24.399	19.2041	28.2463	20.8556	21.7484	25.8955
Y07	5_month	Sub_Cor	27.245	22.9777	31.4203	22.799	23.0636	20.7875
Y08	5_month	Brainstem	26.1132	23.9441	31.182	23.7328	23.9982	20.8809
Y08	5_month	Cau_Cor	28.273	25.1208	34.339	24.7565	24.1584	20.7063
Y08	5_month	Cereb	24.9762	21.0107	29.6987	22.7055	22.0077	19.4053
Y08	5_month	Fron_Cor	27.5348	26.6979	36.4322	24.7265	24.4396	22.5494
Y08	5_month	Heart	20.7666	23.9065	33.0277	24.1512	24.9872	27.8348
Y08	5_month	Hippo	27.4236	23.2801	31.6254	22.7965	23.1518	20.0859
Y08	5_month	Kidney	22.1677	23.7821	33.1074	25.817	26.1656	28.9527
Y08	5_month	Liver	24.1487	25.3112	35.5119	26.7371	27.6726	29.8803
Y08	5_month	Mid_Cor	28.6622	24.7144	33.2461	25.0268	24.1189	22.0785
Y08	5_month	Olf_bulb	25.4716	23.1919	31.9258	22.4104	22.8295	21.7989
Y08	5_month	Spleen	23.5888	20.1755	27.7268	21.1557	22.2822	25.0376
Y08	5_month	Sub_Cor	27.1742	22.9389	31.9584	22.9145	22.7884	20.5678
Y09	5_month	Brainstem	25.4479	23.0888	30.3646	22.1296	21.6442	20.894
Y09	5_month	Cau_Cor	28.8101	23.933	33.2972	23.9969	23.8309	21.5986
Y09	5_month	Cereb	26.2069	22.6907	31.4855	23.913	23.3513	20.032
Y09	5_month	Fron_Cor	25.713	22.6153	31.8798	22.0035	22.0749	20.6798
Y09	5_month	Heart	20.7045	23.7907	33.223	24.5716	25.8406	28.054
Y09	5_month	Hippo	28.377	23.8901	33.243	23.9965	24.0263	20.7546
Y09	5_month	Kidney	21.9492	24.0921	33.1693	25.7683	26.6462	29.4161
Y09	5_month	Liver	24.0541	25.7666	34.9865	27.092	27.7658	30.6541
Y09	5_month	Mid_Cor	28.4305	23.4825	32.8153	23.4499	23.0606	21.4731
Y09	5_month	Olf_bulb	26.4534	23.6692	32.6137	23.0833	23.1577	22.0132
Y09	5_month	Spleen	23.5667	21.4577	28.7022	21.6133	22.7531	26.3076
Y09	5_month	Sub_Cor	26.846	22.6932	31.813	22.2182	22.5912	19.9885
Y10	5_month	Brainstem	26.4792	23.6556	31.5029	23.3396	23.3387	21.1941
Y10	5_month	Cau_Cor	28.0141	24.1342	33.2859	23.9142	23.6769	21.7762
Y10	5_month	Cereb	26.621	22.6366	31.3035	24.3913	23.2259	20.6401
Y10	5_month	Fron_Cor	27.477	23.5677	32.375	23.4024	24.0574	21.5733
Y10	5_month	Heart	20.7084	25.9092	33.4791	25.1027	26.8043	28.3575
Y10	5_month	Hippo	27.8311	23.416	32.1543	23.234	23.5511	20.654
Y10	5_month	Kidney	21.8035	23.3304	33.94	24.9795	25.874	28.61
Y10	5_month	Liver	23.6815	24.7932	35.9825	26.2727	26.3327	30.2835
Y10	5_month	Mid_Cor	28.3261	23.5041	32.9675	23.9866	23.8585	21.5971
Y10	5_month	Olf_bulb	23.7262	22.8427	33.0666	21.8052	21.6699	20.8206
Y10	5_month	Spleen	24.0397	20.5851	28.5605	21.5601	22.5679	25.8651
Y10	5_month	Sub_Cor	27.4291	22.7854	31.8036	22.9082	23.4054	20.0692
Y11	5_month	Brainstem	25.465	22.9417	30.4556	21.4379	21.448	21.3198
Y11	5_month	Cau_Cor	27.2568	23.8965	32.7243	24.0504	23.7717	21.491
Y11	5_month	Cereb	26.1636	23.125	31.8959	24.3485	23.8511	21.3601
Y11	5_month	Fron_Cor	28.1114	24.9813	34.3997	24.0346	24.1725	22.0104
Y11	5_month	Heart	20.5025	23.711	32.514	23.6279	24.7917	27.5363
Y11	5_month	Hippo	27.4039	24.2637	33.5259	23.8317	23.5159	20.7996
Y11	5_month	Kidney	21.492	22.1673	32.1677	24.1968	25.4921	28.107
Y11	5_month	Liver	23.8544	25.4558	37.3071	25.7981	27.1881	30.1196
Y11	5_month	Mid_Cor	27.4948	24.311	33.4219	24.5131	23.7336	21.9926
Y11	5_month	Olf_bulb	33.8025	32.0693	50	29.4435	30.4103	27.979
Y11	5_month	Spleen	23.2499	19.7111	27.6961	21.0634	22.2042	23.3658
Y11	5_month	Sub_Cor	28.8595	25.3292	34.9267	25.9047	25.5239	23.1989
Y12	5_month	Brainstem	25.2378	23.0875	30.8849	22.3887	22.5701	21.0315
Y12	5_month	Cau_Cor	27.3941	24.067	33.7811	23.3188	23.3544	21.7429
Y12	5_month	Cereb	26.1215	22.7588	31.7191	24.2837	24.3064	21.019
Y12	5_month	Fron_Cor	27.7216	24.4425	32.4674	24.274	23.7007	21.9909
Y12	5_month	Heart	20.9309	24.2279	34.215	25.295	26.3244	28.1256
Y12	5_month	Hippo	28.6155	24.7029	33.9534	24.7331	24.0898	21.0387
Y12	5_month	Kidney	21.1893	22.4704	33.2842	24.9838	25.1665	28.1044
Y12	5_month	Liver	23.83	25.5784	36.5599	28.0764	27.6066	30.0804
Y12	5_month	Mid_Cor	27.0052	23.7915	32.835	23.983	23.508	21.7576
Y12	5_month	Olf_bulb	26.5322	23.8402	32.7425	23.7747	24.1434	22.425
Y12	5_month	Spleen	23.6829	20.3275	28.0727	21.6614	22.5089	25.1468
Y12	5_month	Sub_Cor	27.6335	24.8746	33.5874	24.7334	24.5113	22.3609

### Sheet: Sup. Fig.4C-E, northern blot 
Data used in plots shown are bolded
5' CYS-GCA
Spleen_set1					Spleen_set2
Mouse	FL	5-Cys_GCA	5'/FL		Mouse	FL	5-Cys_GCA	5'/FL
Young_1	1800000	1400000	0.777778		Young_4	1430000	71600	0.0500699
Old_1	1810000	1280000	0.707182		Old_4	1310000	60400	0.0461069
Young_2	1550000	1420000	0.916129		Young_5	1440000	190000	0.131944
Old_2	1530000	957000	0.62549		Old_5	970000	249000	0.256701
Young_3	1600000	929000	0.580625		Young_6	937000	277000	0.295624
Old_3	1340000	807000	0.602239		Old_6	816000	136000	0.166667
	1650000	1.24967e+06	0.758177			1269000	179533	0.159213
Norm					Norm
Mouse	FL	5-Cys_GCA	5'/FL		Mouse	FL	5-Cys_GCA	5'/FL
Young_1	1.09091	1.1203	1.02585		Young_4	1.12687	0.398812	0.314484
Old_1	1.09697	1.02427	0.93274		Old_4	1.03231	0.336428	0.289593
Young_2	0.939394	1.1363	1.20833		Young_5	1.13475	1.0583	0.82873
Old_2	0.927273	0.765804	0.824992		Old_5	0.764381	1.38693	1.61231
Young_3	0.969697	0.743398	0.765817		Young_6	0.738377	1.54289	1.85679
Old_3	0.812121	0.645772	0.794325		Old_6	0.643026	0.757519	1.04682
5'-Glu-CTC
Spleen_set1					Spleen_set2
Mouse	FL	5-Glu-CTC	5'/FL		Mouse	FL	5-Glu-CTC	5'/FL
Young_1	1170000	613000	0.523932		Young_4	1270000	250000	0.19685
Old_1	1250000	460000	0.368		Old_4	636000	226000	0.355346
Young_2	1180000	546000	0.462712		Young_5	1890000	643000	0.340212
Old_2	1100000	620000	0.563636		Old_5	1520000	1120000	0.736842
Young_3	971000	881000	0.907312		Young_6	1550000	884000	0.570323
Old_3	901000	786000	0.872364		Old_6	1790000	534000	0.298324
	1107000	680000	0.631319			1570000	592333	0.369128
Norm					Norm
Mouse	FL	5-Glu-CTC	5'/FL		Mouse	FL	5-Glu-CTC	5'/FL
Young_1	1.05691	0.901471	0.829901		Young_4	0.808917	0.42206	0.533285
Old_1	1.12918	0.676471	0.582907		Old_4	0.405096	0.381542	0.962663
Young_2	1.06594	0.802941	0.732929		Young_5	1.20382	1.08554	0.921663
Old_2	0.993677	0.911765	0.892792		Old_5	0.968153	1.89083	1.99617
Young_3	0.877145	1.29559	1.43717		Young_6	0.987261	1.4924	1.54505
Old_3	0.813911	1.15588	1.38181		Old_6	1.14013	0.901519	0.808185
3'-Glu-CTC
Spleen_set1					Spleen_set2
Mouse	FL	3-Glu-CTC	3'/FL		Mouse	FL	3-Glu-CTC	3'/FL
Young_1	554000	1490000	2.68953		Young_4	690000	624000	0.904348
Old_1	538000	1690000	3.14126		Old_4	396000	494000	1.24747
Young_2	413000	1560000	3.77724		Young_5	876000	1570000	1.79224
Old_2	341000	1070000	3.13783		Old_5	714000	1620000	2.26891
Young_3	326000	1250000	3.83436		Young_6	806000	1380000	1.71216
Old_3	277000	1230000	4.44043		Old_6	917000	1550000	1.69029
	431000	1.43333e+06	3.43371			790667	1.19133e+06	1.46958
Norm					Norm
Mouse	FL	3-Glu-CTC	3'/FL		Mouse	FL	3-Glu-CTC	3'/FL
Young_1	1.28538	1.03953	0.783273		Young_4	0.872681	0.523783	0.615378
Old_1	1.24826	1.17907	0.914831		Old_4	0.500843	0.414661	0.848864
Young_2	0.958237	1.08837	1.10005		Young_5	1.10793	1.31785	1.21956
Old_2	0.791183	0.746512	0.913831		Old_5	0.903035	1.35982	1.54391
Young_3	0.756381	0.872093	1.11668		Young_6	1.01939	1.15837	1.16507
Old_3	0.642691	0.85814	1.29319		Old_6	1.15978	1.30106	1.15019

### Sheet: Sup. Fig. 5E-F, northern blot
Data used in plots shown are bolded
Refer to Sup. Table 2 for detailed donor demographics
5' Glu-CTC
Raw signal						Normalized
Name	Group	FL	5-Glu-CTC	5'/FL		Name	Group	Ratio_normalized
1	CTRL	1460000	98100	0.0671918		1	CTRL	0.21621
2	CTRL	1590000	398000	0.250314		2	CTRL	0.805463
3	CTRL	1300000	588000	0.452308		3	CTRL	1.45544
4	CTRL	1690000	235000	0.139053		4	CTRL	0.447446
5	CTRL	738000	476000	0.644986		5	CTRL	2.07544
6	FTLD-Tau	745000	1370000	1.83893		6	FTLD-Tau	5.91731
7	FTLD-Tau	913000	1510000	1.65389		7	FTLD-Tau	5.32189
8	FTLD-Tau	526000	1380000	2.62357		8	FTLD-Tau	8.44215
9	FTLD-Tau	947000	505000	0.533263		9	FTLD-Tau	1.71594
10	FTLD-Tau	789000	969000	1.22814		10	FTLD-Tau	3.95191
				0.310771
5'-Gly-GCC
Raw signal						Normalized
Name	Group	FL	5-Gly-GCC	5'/FL		Name	Group	Ratio_normalized
1	CTRL	430000	117000	0.272093		1	CTRL	0.393988
2	CTRL	385000	356000	0.924675		2	CTRL	1.33892
3	CTRL	475000	552000	1.16211		3	CTRL	1.68272
4	CTRL	570000	340000	0.596491		4	CTRL	0.863714
5	CTRL	217000	108000	0.497696		5	CTRL	0.720659
6	FTLD-Tau	245000	903000	3.68571		6	FTLD-Tau	5.33688
7	FTLD-Tau	294000	1510000	5.13605		7	FTLD-Tau	7.43696
8	FTLD-Tau	242000	1110000	4.58678		8	FTLD-Tau	6.64161
9	FTLD-Tau	331000	605000	1.82779		9	FTLD-Tau	2.64663
10	FTLD-Tau	344000	887000	2.57849		10	FTLD-Tau	3.73363
				0.690612
