## Supplementary tables for "tRNA-derived fragments are elevated in the aging brain and may contribute to neurodegeneration"

### Sheet: Table S1 - datasets
Summary of public datasets included in this manuscript
Accession	Library type	Library construction	Sequencing platform	Species	Context	Age range	Sample size	Sex	Raw read length	PMID
GSE111279	Single-end	TruSeq Small RNA Library Prep Kit (Illumina)	Illumina HiSeq 2500	Mouse (C57BL/6)	Brain hemisphere across ages	2, 9, 15, 24, 30 mo	n=5/group	Male	50 nt	—
GSE217458	Single-end	MGIEasy Small RNA Library Prep Kit (MGI SP-960)	BGISEQ-500RS	Mouse (C57BL/6JN)	16 organs across ages	1-27 mo (10 timepoints)	n=4-6/group	Male & female	50 nt	37106037
GSE282205	Single-end	MGIEasy Small RNA Library Prep Kit (MGI SP-960)	BGISEQ-500	Mouse (C57BL/6JN)	15 brain regions across ages	3, 12, 15, 18, 21, 26, 28 mo	n=6-10/group	Male & female	50 nt	40382330
E-MTAB-12731†	Single-end	NEXTflex Small RNA-seq v3 (Bioo Scientific)	Illumina NextSeq 550	Human	Frontal lobe, post-mortem (FTD + controls)	Adult	n=8-13/group	Male & female	50 nt	38040703
GSE131695	Single-end	NEBNext Small RNA Library Prep (NEB)	Illumina NextSeq 550	Human	CSF, 24h post-TBI vs. control	Adult	n=5/group	Male & female	75 nt	32094409
†Batch 1 only. Batch 2 (raw read length 20 nt) was excluded as unsuitable for tRF (~30-40 nt) quantification
*Raw read count tables and associated metadata for all reanalyzed datasets are deposited at 10.5281/zenodo.20141089.

### Sheet: Table S2 - donor demographics
Human brain tissue donor demographics and neuropathological information
No.	ADRC #	Age at Death	Sex	Genotyping Consent	NPDX1	NPDX2	NPDX3	NPDX4	NPDX5	Braak Stage	Thal Stage	TDP-43 Pathology
1	2477	68	Female	Unspecified	Control	Cerebrovascular Disease (CVD)				I	0	No
2	1893	81	Female	Unspecified	Control	Infarcts (INF)	Cerebrovascular Disease (CVD)	Cerebral Amyloid Angiopathy (CAA)	Alzheimer's Disease Neuropathological Changes (ADNC)	I	3	Unknown
3	1722	≥90	Female	Unspecified	Control	Cerebral Amyloid Angiopathy (CAA)	Cerebrovascular Disease (CVD)	Alzheimer's Disease Neuropathological Changes (ADNC)		II	1	No
4	2470	62	Male	Unspecified	Control	Cerebrovascular Disease (CVD)	Alzheimer's Disease Neuropathological Changes (ADNC)			0	1	No
5	2407	59	Male	Unspecified	Control	Tauopathy Unspecified	Cerebrovascular Disease (CVD)			0	0	No
6	2610	63	Female	Yes	Frontotemporal lobar degeneration with Tau pathology (FTLD-tau)	Cerebrovascular Disease (CVD)				0	0	No
7	2777	71	Female	Yes	Frontotemporal lobar degeneration with Tau pathology (FTLD-tau)	Cerebrovascular Disease (CVD)	Alzheimer's Disease Neuropathological Changes (ADNC)			N/A	3	No
8	2740	58	Female	Yes	Frontotemporal lobar degeneration with Tau pathology (FTLD-tau)	Arteriolosclerosis				N/A	0	No
9	2884	74	Male	Yes	Frontotemporal lobar degeneration with Tau pathology (FTLD-tau)					N/A	4	No
10	2892	81	Male	Yes	Frontotemporal lobar degeneration (FTLD-TAU)					N/A	1	No

### Sheet: Table S3 - northern blot probes
Northern blot probes
Name	Sequence (5'→3')
tRNA 5'GluCTC (position 1-27)	GAATCCTAACCACTAGACCACCAGGGA
tRNA 3'GluCTC (position 43-75)	TGGTTCCCTGACCGGGAATCGAACCCGGGCCGC
tRNA 5'GlyGCC (position 1-21)	CTACCACTGAACCACCCATGC
tRNA 5'CysGCA (position 1-32)	AGTCAAATGCTCTACCACTGAGCTATACCCCC

### Sheet: Table S4 - qPCR primers
miRCURY LNA primer catalog numbers
Catalog #	Variant #	Target	Forward Primer (5'→3')	Reverse Primer (5'→3')	Kit	Type
339306	YP00204521	hsa-miR-99a-5p	—	—	miRCURY LNA miRNA PCR Assay	Commercial
339317	YCP2144046	5′-tRF-GluCTC	TCCCTGGTGGTCTAGTG	CTGCGATGAGTGGCAGGC	miRCURY LNA miRNA Custom PCR Assay	Custom
339317	YCP2141927	5′-tRF-GluTTC	TCCCATATGGTCTAGCGG	CTGCGATGAGTGGCAGGC	miRCURY LNA miRNA Custom PCR Assay	Custom
339317	YCP2148319	5′-tRF-GlyGCC	GCATTGGTGGTTCAGTG	CTGCGATGAGTGGCAGGC	miRCURY LNA miRNA Custom PCR Assay	Custom
339317	YCP2158297	5′-tRF-CysGCA	AGTGGTAGAGCATTTGACTGC	CTGCGATGAGTGGCAGGC	miRCURY LNA miRNA Custom PCR Assay	Custom
339317	YCP2158300	5′-tRF-GlyCCC	GCGCCGCTGGTGTAGTGG	CTGCGATGAGTGGCAGGC	miRCURY LNA miRNA Custom PCR Assay	Custom
Note: The reverse primer sequence (CTGCGATGAGTGGCAGGC) is a universal RSV tag sequence appended to all small RNAs during miRCURY LNA cDNA synthesis and is shared across all custom assays.

### Sheet: Table S5 - kits and reagents
Other commerical kits and reagents
Name	Manufacturer	Catalog #
RNA Isolation
TRIzol Reagent	Thermo Fisher Scientific	15596018
Chloroform	Sigma-Aldrich	319988
Ethanol 99.5% 200 proof	Sigma-Aldrich	459844-4L
Isopropanol	Sigma-Aldrich	34863-1L
Northern Blotting
TBE-Urea Gels, 10%, 12-well	Invitrogen	EC68855BOX
UltraPure™ TBE Buffer, 10X	Thermo Fisher Scientific	15-581-044
SYBR Gold Nucleic Acid Gel Stain	Thermo Fisher Scientific	S11494
GeneScreen Plus Hybridization Transfer Membrane	Revvity	NEF987001PK
DIG Easy Hyb™ Buffer	Roche	11603558001
Blocking Reagent	Roche	11096176001
Anti-Digoxigenin-AP Fab Fragments	Roche	11093274910
CDP-Star Ready-to-Use	Roche	12041677001
Low Range ssRNA Ladder	New England Biolabs	N0364S
microRNA Marker	New England Biolabs	N2102S
qPCR
miRCURY LNA RT Kit	QIAGEN	339340
miRCURY LNA SYBR Green PCR Kit	QIAGEN	339345
Imaging & Quantification
iBright 1500 Imaging System	Thermo Fisher Scientific
Image Studio Lite	LI-COR Biosciences
Applied Biosystems ViiA 7 Real-Time PCR System	Thermo Fisher Scientific
